# The RNA-binding protein TRIM71 is essential for hearing in humans and mice and regulates the timing of auditory sensory organ development

**DOI:** 10.1101/2025.05.29.656801

**Authors:** Xiao-Jun Li, Lin Li, Charles Morgan, Phan Q. Duy, Lale Evsen, Le T. Hao, Roxane Machavoine, Kahina Belhous, Sylvain Ernest, Françoise Denoyelle, Cyril Mignot, Frederic Brioude, Marine Parodi, He Huang, Prathamesh T Nadar Ponniah, Waldemar Kolanus, Kristopher T. Kahle, Sandrine Marlin, Angelika Doetzlhofer

## Abstract

The RNA-binding protein TRIM71 is essential for brain development, and recent genetic studies in humans have identified *TRIM71* as a risk gene for congenital hydrocephaly (CH). Here, we show that mono-allelic missense mutations in *TRIM71* are associated with hearing loss (HL) and inner ear aplasia in humans. Utilizing conditional *Trim71* knockout mice carrying a CH and HL-associated mutation, we demonstrate that loss of TRIM71 function during early otic development (embryonic day 9-10) causes severe hearing loss. While inner ear morphogenesis occurs normally in *Trim71* knockout mice, we find that early otic loss of TRIM71 function disrupts the highly stereotyped timing of cell cycle exit and differentiation within the inner ear auditory sensory organ (cochlea), resulting in the premature formation and innervation of mechano-sensory hair cells. Transcriptomic profiling of *Trim71* deficient cochlear progenitor cells identifies *Inhba* and *Tgfbr2* as targets of TRIM71 repression, and our analysis of *InhbaTgfbr1* double knockout mice indicates that TRIM71 maintains hair cell progenitors in a proliferative and undifferentiated state by restricting TGF-β-type signaling. Characterization of hair cells and their associated neurons in adult *Trim71* knockout mice revealed abnormally short inner hair cell stereocilia, reduced pre-synaptic terminals, and neuronal degeneration in the outer hair cell region, providing a basis for the observed hearing deficits in *Trim71* knockout mice.
