## Supplementary material for "The RNA-binding protein TRIM71 is essential for hearing in humans and mice and regulates the timing of auditory sensory organ development": Table S2

### Sheet: HL genes
Locus (OMIM)	Gene (OMIM)	Inheritance	Key Locus References (PubMed)	Key Gene References (PubMed)	Evidence (ClinGen)
DFNA77	ABCC1		Li et al., 2019	Li et al., 2019	not reviewed
DFNA20/26	ACTG1		Morell et al., 2000; Yang et al., 2000; DeWan et al., 2003	Zhu et al., 2003	Definitive
DFNB44	ADCY1		Ansar et al., 2004	Santos-Cortez et al., 2014	Limited
USH2C	ADGRV1	Autosomal Recessive	Pieke-Dahl et al., 2000	Weston et al., 2004	Definitive
DFNB119	AFG2B			Richard et al., 2021	not reviewed
DFNX5	AIFM1			Zong et al., 2015	Definitive
DFNA89	ATOH1			Brownstein et al., 2020	not reviewed
DFNA84	ATP11A			Pater et al., 2022	not reviewed
DFNA82	ATP2B2			Smits et al., 2019	not reviewed
DFNB49/112	BDP1			Girotto et al., 2013	Limited
DFNB73	BSND			Riazuddin et al., 2009	Definitive
DFNB93	CABP2			Schrauwen et al., 2012	Definitive
DFNA44	CCDC50			Modamio-Høybjør et al., 2007	Limited
DFNA66	CD164			Nyegaard et al., 2015	Limited
DFNB32/105	CDC14A			Delmaghani et al., 2016; Imtiaz et al., 2018	Limited
DFNB12	CDH23			Bork et al., 2001	Definitive
DFNB113	CEACAM16			Booth et al., 2018	Strong
unassigned	CEMIP			Abe et al., 2003	Disputed
unassigned	CEP250			Kang et al., 2023	not reviewed
	CHD7	Autosomal Dominant	Vissers et al., 2004	Vissers et al., 2004	Definitive
DFNB48	CIB2		Ahmad et al., 2005	Riazuddin et al., 2012	Definitive
DFNB29	CLDN14		Wilcox et al., 2001	Wilcox et al., 2001	Definitive
DFNB116	CLDN9		Sineni et al., 2019	Sineni et al., 2019	not reviewed
DFNB103	CLIC5		Seco et al., 2015	Seco et al., 2015	not reviewed
PRLTS3/DFNB81	CLPP	Autosomal Recessive	Jenkinson et al., 2013	Jenkinson et al., 2013	Definitive
USH3A	CLRN1	Autosomal Recessive	Sankila et al., 1995; Joensuu et al., 1996	Joensuu et al., 2001	Definitive
DFNB117	CLRN2			Vona et al., 2021	not reviewed
DFNA9	COCH		Manolis et al., 1996	Robertson et al., 1998	Definitive
DFNA13	COL11A2		Brown et al., 1997	McGuirt et al., 1999	Definitive
STL1	COL2A1	Autosomal Dominant	Francomano et al., 1987; Priestley et al., 1990	Ahmad et al., 1991	Definitive
	COL4A3	Autosomal Dominant	Jefferson et al., 1997	Jefferson et al., 1997	Definitive
	COL4A4	Autosomal Recessive	Mochizuki et al., 1994	Mochizuki et al., 1994	Definitive
	COL4A5	X-linked Dominant	Menlove et al., 1984; Atkin et al., 1988	Barker et al., 1990	Definitive
DFNX6	COL4A6			Rost et al., 2014	Limited
STL4	COL9A1	Autosomal Recessive	Van Camp et al., 2006	Van Camp et al., 2006	Limited
STL5	COL9A2	Autosomal Recessive	Baker et al., 2011	Baker et al., 2011	Limited
STL6	COL9A3	Autosomal Recessive	Faletra et al., 2014	Faletra et al., 2014	Definitive
DFNA40	CRYM			Abe et al., 2003	Limited
DFNB66	DCDC2		Tlili et al., 2005	Grati et al., 2015	Limited
DFNA64	DIABLO			Cheng et al., 2011	Limited
DFNA1	DIAPH1		Leon et al., 1992	Lynch et al., 1997	Definitive
AUNA1	DIAPH3	Autosomal Dominant	Kim et al., 2004	Schoen et al., 2010	Limited
DFNA71	DMXL2			Chen et al., 2017	Limited
DFNA39	DSPP			Xiao et al., 2001	not reviewed
WS4B	EDN3	Autosomal Recessive	Edery et al., 1996	Edery et al., 1996	Moderate
WS4A	EDNRB	Autosomal Recessive	Van Camp et al., 1995	Attié et al., 1995	Moderate
DFNA81	ELMOD3			Li et al., 2018	Limited
DFNA88	EPHA10			Huang et al., 2023	not reviewed
DFNB102	EPS8			Behlouli et al., 2014	Moderate
DFNB106	EPS8L2			Dahmani et al., 2015	Moderate
PRLTS6	ERAL1	Autosomal Recessive	Chatzispyrou et al., 2017	Chatzispyrou et al., 2017	not reviewed
DFNB36	ESPN			Naz et al., 2004	Definitive
DFNB109	ESRP1			Rohacek et al., 2017	not reviewed
DFNB35	ESRRB		Ansar et al., 2003; Collin et al., 2008	Collin et al., 2008	Definitive
	EYA1	Autosomal Dominant	Kumar et al., 1992; Smith et al., 1992; Wang et al., 1994; Ni et al., 1994; Kumar et al., 1996	Abdelhak et al., 1997; Vincent et al., 1997	Definitive
DFNA10	EYA4		O'Neill et al., 1996	Wayne et al., 2001	Definitive
	FOXI1
DFNB26 (see note 3)	GAB1		Riazuddin et al., 2000	Yousaf et al., 2018	not reviewed
unassigned	GAS2		Chen et al., 2021	Chen et al., 2021	not reviewed
DFNB118	GDF6		Bademci et al., 2020	Bademci et al., 2020	not reviewed
DFNB15/72/95	GIPC3		Chen et al., 1997; Ain et al., 2007; Charizopoulou et al., 2011	Charizopoulou et al., 2011; Rehman et al., 2011	Definitive
unassigned	GJA1		Liu et al., 2001	Liu et al., 2001	Disputed
DFNB1A	GJB2		Guilford et al., 1994; Scott et al., 1995	Kelsell et al., 1997	Definitive
DFNA2B	GJB3		Xia et al., 1998	Xia et al., 1998	Disputed
DFNA3B	GJB6		Grifa et al., 1999	Grifa et al., 1999	not reviewed
unassigned	GOSR2		Aburayyan et al., 2023	Aburayyan et al., 2023	not reviewed
DFNB121	GPR156		Greene et al., 2023	Greene et al., 2023	not reviewed
DFNX7	GPRASP2		Xing et al., 2017	Xing et al., 2017	not reviewed
DFNB82	GPSM2		Shahin et al., 2010	Walsh et al., 2010	not reviewed
DFNB114	GRAP		Li et al., 2019	Li et al., 2019	not reviewed
DFNA80	GREB1L		Schrauwen et al., 2018	Schrauwen et al., 2018	not reviewed
DFNA28	GRHL2		Anderson et al., 1999	Peters et al., 2002	Strong
DFNB25	GRXCR1		Schraders et al., 2010	Schraders et al., 2010	Definitive
DFNB101	GRXCR2		Imtiaz et al., 2014	Imtiaz et al., 2014	Moderate
DFNA5	GSDME		Van Camp et al., 1995; Van Laer et al., 1997	Van Laer et al., 1998	Definitive
USH3B	HARS1	Autosomal Recessive	Puffenberger et al., 2012	Puffenberger et al., 2012	Refuted
PRLTS2	HARS2	Autosomal Recessive	Pierce et al., 2010	Pierce et al., 2010	Limited
DFNB39	HGF		Schultz et al., 2009	Schultz et al., 2009	Moderate
DFNA68	HOMER2		Azaiez et al., 2015	Azaiez et al., 2015	Moderate
PRLTS1	HSD17B4	Autosomal Recessive	Pierce et al., 2010	Pierce et al., 2010	Definitive
unassigned	IFNLR1		Gao et al., 2018	Gao et al., 2018	not reviewed
DFNB42	ILDR1		Aslam et al., 2005	Borck et al., 2011	Definitive
DFNB89	KARS1		Basit et al., 2011	Santos-Cortez et al., 2013	Limited
JLNS2	KCNE1	Autosomal Recessive	Tyson et al., 1997; Schulze-Bahr et al., 1997	Tyson et al., 1997; Schulze-Bahr et al., 1997	not reviewed
unassigned	KCNJ10	Autosomal Recessive	Yang et al., 2007	Yang et al., 2008	not reviewed
DFNA2A	KCNQ4		Coucke et al., 1994; Van Camp et al., 1997	Kubisch et al., 1999	Definitive
DFNA69	KITLG		Zazo Seco et al., 2015	Zazo Seco et al., 2015	Limited
JLNS1	KNCQ1	Autosomal Recessive	Neyroud et al., 1997	Neyroud et al., 1997	Definitive
PRLTS4	LARS2	Autosomal Recessive	Pierce et al., 2013	Pierce et al., 2013	Strong
DFNB67	LHFPL5		Shabbir et al., 2006	Shabbir et al., 2006; Kalay et al., 2006	Definitive
DFNA7	LMX1A		Fagerheim et al., 1996	Wesdorp et al., 2018	not reviewed
DFNB77	LOXHD1		Grillet et al., 2009	Grillet et al., 2009	Definitive
unassigned	LRP5		Xia et al., 2017	Xia et al., 2017	not reviewed
DFNA83	MAP1B		Cui et al., 2020	Cui et al., 2020	not reviewed
DFNB49	MARVELD2		Ramzan et al., 2005	Riazuddin et al., 2006	Definitive
DFNA70	MCM2		Gao et al., 2015	Gao et al., 2015	Limited
DFNB97	MET		Mujtaba et al., 2015	Mujtaba et al., 2015	Limited
DFNB120	MINAR2		Bademci et al., 2022	Bademci et al., 2022	not reviewed
DFNA50	MIR96		Modamio-Høybjør et al., 2004	Mencía et al., 2009	Moderate
WS2A	MITF	Autosomal Dominant	Hughes et al., 1994	Tassabehji et al., 1994	Definitive
DFNB111	MPZL2		Wesdorp et al., 2018; Bademci et al., 2018	Wesdorp et al., 2018	Strong
DFNB74	MSRB3		Waryah et al., 2009	Ahmed et al., 2011	Definitive
DFNA4A	MYH14		Chen et al., 1995; Mirghomizadeh et al., 2002	Donaudy et al., 2004	Moderate
DFNA17	MYH9		Lalwani et al., 1999	Lalwani et al., 2000	Definitive
DFNB3	MYO15A		Friedman et al., 1995; Liang et al., 1998	Wang et al., 1998	Definitive
DFNA48	MYO1A		D'Adamo et al., 2003	Eisenberger et al., 2014	Refuted
unassigned	MYO1C		Zadro et al., 2009	Zadro et al., 2009	Disputed
DFNB30	MYO3A		Walsh et al., 2002	Walsh et al., 2002	Definitive
DFNA22	MYO6		Melchionda et al., 2001	Melchionda et al., 2001	Definitive
DFNA11	MYO7A		Tamagawa et al., 1996	Liu et al., 1997	Definitive
DFNB94	NARS2		Simon et al., 2015	Simon et al., 2015	Limited
unassigned	NCOA3		Salazar-Silva et al., 2021	Salazar-Silva et al., 2021	not reviewed
ND	NDP	X-linked Recessive	Gal et al., 1985	Berger et al., 1992; Chen et al., 1992	Definitive
DFNA34	NLRP3		Kurima et al., 2000	Nakanishi et al., 2017	not reviewed
DFNA67	OSBPL2		Thoenes et al., 2015	Xing et al., 2015; Thoenes et al., 2015	Moderate
DFNB22	OTOA		Zwaenepoel et al., 2002	Zwaenepoel et al., 2002	Definitive
DFNB9	OTOF		Chaïb et al., 1996	Yasunaga et al., 1999	Definitive
DFNB18B	OTOG		Scharders et al., 2012	Schraders et al., 2012	Definitive
DFNB84B	OTOGL		Shahin et al., 2010	Yariz et al., 2012	Definitive
DFNA41	P2RX2		Blanton et al., 2002; Yan et al., 2005	Yan et al., 2013	Moderate
WS1	PAX3	Autosomal Dominant	Foy et al., 1990	Tassabehji et al., 1992	Definitive
USH1F	PCDH15	Autosomal Recessive	Wayne et al., 1997	Ahmed et al., 2001; Alagramam et al., 2001	Definitive
DFNA74	PDE1C		Wang et al., 2018	Wang et al., 2018	not reviewed
DFNB57	PDZD7		Booth et al., 2015	Booth et al., 2015	Definitive
	PEX1
	PEX26
unassigned	PEX6	Autosomal Recessive	Tucker et al., 2020	Tucker et al., 2020	not reviewed
DFNA87	PI4KB		Su et al., 2020	Su et al., 2020	not reviewed
DFNB59	PJVK		Delmaghani et al., 2006	Delmaghani et al., 2006	Definitive
DFNB124	PKHD1L1		Redfield et al., 2024	Redfield et al., 2024	not reviewed
DFNA76	PLS1		Schrauwen et al., 2019	Schrauwen et al., 2019	not reviewed
DFNB70	PNPT1		von Ameln et al., 2012	von Ameln et al., 2012	not reviewed
TCS4	POLR1B	Autosomal Dominant	Sanchez et al., 2020	Sanchez et al., 2020	not reviewed
TCS3	POLR1C	Autosomal Recessive	Dauwerse et al., 2011	Dauwerse et al., 2011	Moderate
TCS2	POLR1D	Autosomal Dominant	Dauwerse et al., 2011	Dauwerse et al., 2011	not reviewed
DFNX2	POU3F4		de Kok et al., 1995	de Kok et al., 1995	Definitive
DFNA15	POU4F3		Vahava et al., 1998	Vahava et al., 1998	Definitive
DFNB100	PPIP5K2		Yousaf et al., 2018	Yousaf et al., 2018	not reviewed
DFNX1	PRPS1		Tyson et al., 1996	Liu et al., 2010	Definitive
DFNB84A	PTPRQ		Shahin et al., 2010	Schraders et al., 2010	Definitive
DFNB24	RDX		Khan et al., 2007	Khan et al., 2007	Definitive
DFNA27	REST		Fridell et al., 1999; Peters et al., 2008	Nakano et al., 2018	not reviewed
DFNB104	RIPOR2		Diaz-Horta et al., 2014	Diaz-Horta et al., 2014	Moderate
DFNB108	ROR1		Diaz-Horta et al., 2016	Diaz-Horta et al., 2016	Limited
DFNB68	S1PR2		Santos et al., 2006; Santos-Cortez et al., 2016	Santos-Cortez et al., 2016	Strong
DFNA79	SCD5		Lu et al., 2020	Lu et al., 2020	not reviewed
	SEMA3E	Autosomal Dominant		Lalani et al., 2004	not reviewed
DFNB91	SERPINB6		Sirmaci et al., 2010	Sirmaci et al., 2010	Moderate
	SIX1	Autosomal Dominant		Ruf et al., 2003	Definitive
	SIX5	Autosomal Dominant		Hoskins et al., 2007; Krug et al., 2011	Disputed
DFNA78	SLC12A2		Mutai et al., 2020	Mutai et al., 2020	not reviewed
DFNA25	SLC17A8		Greene et al., 2001; Petek et al., 2003	Ruel et al., 2008	Definitive
DFNB60	SLC22A4		Ben Said et al., 2016	Ben Said et al., 2016	not reviewed
DFNB4	SLC26A4		Baldwin et al., 1995; Everett et al., 1997	Everett et al., 1997	Definitive
DFNB61	SLC26A5		Liu et al., 2003	Liu et al., 2003	Limited
DFNA72	SLC44A4		Ma et al., 2017	Ma et al., 2017	Limited
DFNX4	SMPX		del Castillo et al., 1996	Huebner et al., 2011; Schraders et al., 2011	Definitive
WS2D	SNAI2		Autosomal Recessive	Sánchez-Martin et al., 2002	Limited
WS4C	SOX10		Autosomal Dominant	Pingault et al., 1998	Definitive
DFNB115	SPNS2		Ingham et al., 2019	Ingham et al., 2019	not reviewed
DFNB16	STRC		Campbell et al., 1997; Villamar et al., 1999	Verpy et al., 2001	Definitive
DFNB123	STX4		Schrauwen et al., 2023	Schrauwen et al., 2023	not reviewed
DFNB76	SYNE4		Horn et al., 2013	Horn et al., 2013	Moderate
DFNB86	TBC1D24		Ali et al., 2012	Rehman et al., 2014	Definitive
DFNY2	TBL1Y		Di Stazio et al., 2019	Di Stazio et al., 2019	not reviewed
TCS1	TCOF1		Autosomal Dominant	Balestrazzi et al., 1983; Jabs et al., 1991; Dixon et al., 1992; Dixon et al., 1993	Definitive
DFNB21	TECTA		Mustapha et al., 1999	Mustapha et al., 1999	Definitive
DFNA86	THOC1		Zhang et al., 2020	Zhang et al., 2020	not reviewed
DFNA51	TJP2		Walsh et al., 2010	Walsh et al., 2010	Limited
DFNA36	TMC1		Kurima et al., 2002	Kurima et al., 2002	Definitive
DFNB99	TMEM132E		Cheng et al., 2003	Li et al., 2015	Limited
AUNA3	TMEM43		Autosomal Dominant	Jang et al., 2021	not reviewed
DFNB6	TMIE		Fukushima et al., 1995	Naz et al., 2002	Definitive
DFNB8/10	TMPRSS3		Veske et al., 1996; Bonné-Tamir et al., 1996; Berry et al., 2000	Scott et al., 2001	Definitive
unassigned	TMTC2		Runge et al., 2016	Runge et al., 2016	Disputed
DFNB122	TMTC4		Li et al., 2023	Li et al., 2023	not reviewed
DFNA56	TNC		Zhao et al., 2013	Zhao et al., 2013	Limited
DFNB63	TOMT		Khan et al., 2007; Tlili et al., 2007	Du et al., 2008	Definitive
DFNB79	TPRN		Khan et al., 2010	Rehman et al., 2010; Li et al., 2010	Definitive
DFNB28	TRIOBP		Walsh et al., 2000	Shahin et al., 2006; Riazuddin et al., 2006	Definitive
DFNA75	TRRAP		Xia et al., 2019	Xia et al., 2019	not reviewed
DFNB98	TSPEAR		Delmaghani et al., 2012; Bowles et al., 2021	Delmaghani et al., 2012; Bowles et al., 2021	Disputed
PRLTS5	TWNK	Autosomal Recessive		Morino et al., 2014	not reviewed
USH1C	USH1C	Autosomal Recessive	Smith et al., 1992; Keats et al., 1994	Verpy et al., 2000	Definitive
USH1G	USH1G	Autosomal Recessive	Mustapha et al., 2002	Weil et al., 2003	Definitive
USH2A	USH2A	Autosomal Recessive	Kimberling et al., 1990; Kimberling et al., 1995	Eudy et al., 1998	Definitive
DFNA85	USP48		Bassani et al., 2021	Bassani et al., 2021	not reviewed
DFNB107	WBP2		Buniello et al., 2016	Buniello et al., 2016	Limited
DFNA6/14/38	WFS1		Lesperance et al., 1995; Van Camp et al., 1999; Young et al., 2001	Bespalova et al., 2001; Young et al., 2001	Definitive
USH2D	WHRN	Autosomal Recessive	Ebermann et al., 2007	Ebermann et al., 2007	Definitive
