## Supplementary material for "The RNA-binding protein TRIM71 is essential for hearing in humans and mice and regulates the timing of auditory sensory organ development": Table S3

### Sheet: Annotation
MyList	Gene ID	Type	Tax ID	Homologene Gene ID	Homologene Gene Tax ID	Gene Symbol	Description	Biological Process (GO)	Kinase Class (UniProt)	GO:0099537 trans-synaptic signaling	GO:0048598 embryonic morphogenesis	GO:0050885 neuromuscular process controll	GO:1904062 regulation of monoatomic catio	WP2074 Neural crest differentiation	GO:0007605 sensory perception of sound	GO:0072330 monocarboxylic acid biosynthet	GO:0007519 skeletal muscle tissue develop
Zfp536	243937	symbol	M. musculus	243937	M. musculus	Zfp536	zinc finger protein 536	GO:0048387 negative regulation of retinoic acid receptor signaling pathway;GO:0048385 regulation of retinoic acid receptor signaling pathway;GO:0045665 negative regulation of neuron differentiation		0.0	0.0	0.0	0.0	0.0	0.0	0.0	0.0
Ppp2r2b	72930	symbol	M. musculus	72930	M. musculus	Ppp2r2b	protein phosphatase 2, regulatory subunit B, beta	GO:0043653 mitochondrial fragmentation involved in apoptotic process;GO:0000266 mitochondrial fission;GO:0006626 protein targeting to mitochondrion		0.0	0.0	0.0	1.0	0.0	0.0	0.0	0.0
Lrig1	16206	symbol	M. musculus	16206	M. musculus	Lrig1	leucine-rich repeats and immunoglobulin-like domains 1	GO:0032474 otolith morphogenesis;GO:0048840 otolith development;GO:0060384 innervation		0.0	1.0	1.0	0.0	0.0	1.0	0.0	0.0
Gm38699	105242430	symbol	M. musculus	105242430	M. musculus	Gm38699	predicted gene, 38699			0.0	0.0	0.0	0.0	0.0	0.0	0.0	0.0
Acss2	60525	symbol	M. musculus	60525	M. musculus	Acss2	acyl-CoA synthetase short-chain family member 2	GO:0019413 acetate biosynthetic process;GO:0019542 propionate biosynthetic process;GO:0006083 acetate metabolic process		0.0	0.0	1.0	0.0	0.0	0.0	1.0	0.0
Espn	56226	symbol	M. musculus	56226	M. musculus	Espn	espin	GO:0030034 microvillar actin bundle assembly;GO:0030046 parallel actin filament bundle assembly;GO:0030033 microvillus assembly		0.0	0.0	1.0	0.0	0.0	1.0	0.0	0.0
Dner	227325	symbol	M. musculus	227325	M. musculus	Dner	delta/notch-like EGF repeat containing	GO:0007220 Notch receptor processing;GO:0048741 skeletal muscle fiber development;GO:0014904 myotube cell development		0.0	0.0	0.0	0.0	0.0	0.0	0.0	1.0
Slc27a2	26458	symbol	M. musculus	26458	M. musculus	Slc27a2	solute carrier family 27 (fatty acid transporter), member 2	GO:0097089 methyl-branched fatty acid metabolic process;GO:0001561 fatty acid alpha-oxidation;GO:0042760 very long-chain fatty acid catabolic process		0.0	0.0	0.0	0.0	0.0	0.0	1.0	0.0
AC154486.3						None	None	None	None	nan	nan	nan	nan	nan	nan	nan	nan
Pcdh8	18530	symbol	M. musculus	18530	M. musculus	Pcdh8	protocadherin 8	GO:0099179 regulation of synaptic membrane adhesion;GO:0001756 somitogenesis;GO:0061053 somite development		1.0	1.0	0.0	0.0	0.0	0.0	0.0	0.0
Cemip	80982	symbol	M. musculus	80982	M. musculus	Cemip	cell migration inducing protein, hyaluronan binding	GO:1900019 regulation of protein kinase C activity;GO:1900020 positive regulation of protein kinase C activity;GO:0030214 hyaluronan catabolic process		0.0	0.0	0.0	1.0	0.0	1.0	0.0	0.0
Wdr66	269701	gene_synonym	M. musculus	269701	M. musculus	Cfap251	cilia and flagella associated protein 251	GO:0030317 flagellated sperm motility;GO:0097722 sperm motility;GO:0060294 cilium movement involved in cell motility		0.0	0.0	0.0	0.0	0.0	0.0	0.0	0.0
Gstm7	68312	symbol	M. musculus	68312	M. musculus	Gstm7	glutathione S-transferase, mu 7	GO:0018916 nitrobenzene metabolic process;GO:0051410 detoxification of nitrogen compound;GO:0070458 cellular detoxification of nitrogen compound		0.0	0.0	0.0	1.0	0.0	0.0	1.0	0.0
Atp7b	11979	symbol	M. musculus	11979	M. musculus	Atp7b	ATPase, copper transporting, beta polypeptide	GO:0015680 protein maturation by copper ion transfer;GO:0051208 sequestering of calcium ion;GO:0060003 copper ion export		0.0	0.0	0.0	1.0	0.0	0.0	0.0	0.0
Grid2	14804	symbol	M. musculus	14804	M. musculus	Grid2	glutamate receptor, ionotropic, delta 2	GO:0021684 cerebellar granular layer formation;GO:0021707 cerebellar granule cell differentiation;GO:1900454 positive regulation of long-term synaptic depression		1.0	0.0	1.0	1.0	0.0	0.0	0.0	0.0
Nuak1	77976	symbol	M. musculus	77976	M. musculus	Nuak1	NUAK family, SNF1-like kinase, 1	GO:0035507 regulation of myosin-light-chain-phosphatase activity;GO:0043666 regulation of phosphoprotein phosphatase activity;GO:2000772 regulation of cellular senescence	yes	0.0	0.0	0.0	0.0	0.0	0.0	0.0	0.0
Samd5	320825	symbol	M. musculus	320825	M. musculus	Samd5	sterile alpha motif domain containing 5			0.0	0.0	0.0	0.0	0.0	0.0	0.0	0.0
Zfp385b	241494	symbol	M. musculus	241494	M. musculus	Zfp385b	zinc finger protein 385B	GO:0072332 intrinsic apoptotic signaling pathway by p53 class mediator;GO:0072331 signal transduction by p53 class mediator;GO:0097193 intrinsic apoptotic signaling pathway		0.0	0.0	0.0	0.0	0.0	0.0	0.0	0.0
Cubn	65969	symbol	M. musculus	65969	M. musculus	Cubn	cubilin	GO:0042366 cobalamin catabolic process;GO:0020028 endocytic hemoglobin import into cell;GO:0042365 water-soluble vitamin catabolic process		0.0	0.0	0.0	0.0	0.0	0.0	0.0	0.0
Gpr45	93690	symbol	M. musculus	93690	M. musculus	Gpr45	G protein-coupled receptor 45	GO:0007186 G protein-coupled receptor signaling pathway;GO:0007165 signal transduction;GO:0023052 signaling		0.0	0.0	0.0	0.0	0.0	0.0	0.0	0.0
Ptchd1	211612	symbol	M. musculus	211612	M. musculus	Ptchd1	patched domain containing 1	GO:0098977 inhibitory chemical synaptic transmission;GO:0098976 excitatory chemical synaptic transmission;GO:0021794 thalamus development		1.0	0.0	1.0	0.0	0.0	0.0	0.0	0.0
Zbtb16	235320	symbol	M. musculus	235320	M. musculus	Zbtb16	zinc finger and BTB domain containing 16	GO:0048133 male germ-line stem cell asymmetric division;GO:0098722 asymmetric stem cell division;GO:0098728 germline stem cell asymmetric division		0.0	1.0	0.0	0.0	0.0	0.0	0.0	0.0
Il1rapl1	331461	symbol	M. musculus	331461	M. musculus	Il1rapl1	interleukin 1 receptor accessory protein-like 1	GO:0097105 presynaptic membrane assembly;GO:0097090 presynaptic membrane organization;GO:0099545 trans-synaptic signaling by trans-synaptic complex		1.0	0.0	0.0	0.0	0.0	0.0	0.0	0.0
Nell2	54003	symbol	M. musculus	54003	M. musculus	Nell2	NEL-like 2	GO:0046543 development of secondary female sexual characteristics;GO:0045136 development of secondary sexual characteristics;GO:0071679 commissural neuron axon guidance		0.0	0.0	0.0	0.0	1.0	0.0	0.0	0.0
Gm7993	666231	symbol	M. musculus	666231	M. musculus	Gm7993	ornithine decarboxylase, structural 1 pseudogene			0.0	0.0	0.0	0.0	0.0	0.0	0.0	0.0
Atp2b2	11941	symbol	M. musculus	11941	M. musculus	Atp2b2	ATPase, Ca++ transporting, plasma membrane 2	GO:0045299 otolith mineralization;GO:0021684 cerebellar granular layer formation;GO:0021707 cerebellar granule cell differentiation		1.0	1.0	1.0	1.0	1.0	1.0	0.0	0.0
Mecom	14013	symbol	M. musculus	14013	M. musculus	Mecom	MDS1 and EVI1 complex locus	GO:0072197 ureter morphogenesis;GO:0070828 heterochromatin organization;GO:0090336 positive regulation of brown fat cell differentiation		0.0	1.0	1.0	0.0	0.0	0.0	0.0	0.0
Rgs5	19737	symbol	M. musculus	19737	M. musculus	Rgs5	regulator of G-protein signaling 5	GO:1904706 negative regulation of vascular associated smooth muscle cell proliferation;GO:0048662 negative regulation of smooth muscle cell proliferation;GO:1904705 regulation of vascular associated smooth muscle cell proliferation		0.0	0.0	0.0	0.0	0.0	0.0	0.0	0.0
Arpp21	74100	symbol	M. musculus	74100	M. musculus	Arpp21	cyclic AMP-regulated phosphoprotein, 21	GO:0034605 cellular response to heat;GO:0009408 response to heat;GO:0009266 response to temperature stimulus		0.0	0.0	0.0	0.0	0.0	0.0	0.0	0.0
Mettl11b	240879	gene_synonym	M. musculus	240879	M. musculus	Ntmt2	N-terminal Xaa-Pro-Lys N-methyltransferase 2	GO:0006480 N-terminal protein amino acid methylation;GO:0031365 N-terminal protein amino acid modification;GO:0006479 protein methylation		0.0	0.0	0.0	0.0	0.0	0.0	0.0	0.0
Slc36a2	246049	symbol	M. musculus	246049	M. musculus	Slc36a2	solute carrier family 36 (proton/amino acid symporter), member 2	GO:1900925 positive regulation of glycine import across plasma membrane;GO:0032973 amino acid export across plasma membrane;GO:0070881 regulation of proline transport		0.0	0.0	0.0	1.0	0.0	0.0	0.0	0.0
Cdh12	215654	symbol	M. musculus	215654	M. musculus	Cdh12	cadherin 12	GO:0044331 cell-cell adhesion mediated by cadherin;GO:0016339 calcium-dependent cell-cell adhesion via plasma membrane cell adhesion molecules;GO:0034332 adherens junction organization		1.0	0.0	0.0	0.0	0.0	0.0	0.0	0.0
Greb1	268527	symbol	M. musculus	268527	M. musculus	Greb1	gene regulated by estrogen in breast cancer protein	GO:0007275 multicellular organism development;GO:0048856 anatomical structure development;GO:0032502 developmental process		0.0	0.0	0.0	0.0	0.0	0.0	0.0	0.0
Syne3	212073	symbol	M. musculus	212073	M. musculus	Syne3	spectrin repeat containing, nuclear envelope family member 3	GO:0007097 nuclear migration;GO:0051647 nucleus localization;GO:0008360 regulation of cell shape		0.0	0.0	0.0	0.0	0.0	0.0	0.0	0.0
Pex5l	58869	symbol	M. musculus	58869	M. musculus	Pex5l	peroxisomal biogenesis factor 5-like	GO:0016560 protein import into peroxisome matrix, docking;GO:0051461 positive regulation of corticotropin secretion;GO:0051459 regulation of corticotropin secretion		0.0	0.0	0.0	0.0	0.0	0.0	0.0	0.0
Gm29609	115482680	symbol	M. musculus	115482680	M. musculus	Gm29609	predicted gene 29609			0.0	0.0	0.0	0.0	0.0	0.0	0.0	0.0
1810010H24Rik	69066	symbol	M. musculus	69066	M. musculus	1810010H24Rik	RIKEN cDNA 1810010H24 gene	GO:0008150 biological_process		0.0	0.0	0.0	0.0	0.0	0.0	0.0	0.0
Epha6	13840	symbol	M. musculus	13840	M. musculus	Epha6	Eph receptor A6	GO:0048013 ephrin receptor signaling pathway;GO:0007411 axon guidance;GO:0097485 neuron projection guidance		0.0	0.0	0.0	0.0	1.0	0.0	0.0	0.0
Tacr3	21338	symbol	M. musculus	21338	M. musculus	Tacr3	tachykinin receptor 3	GO:0070474 positive regulation of uterine smooth muscle contraction;GO:0070472 regulation of uterine smooth muscle contraction;GO:1902093 positive regulation of flagellated sperm motility		0.0	0.0	0.0	0.0	0.0	0.0	0.0	0.0
Olfr432	258711	gene_synonym	M. musculus	258711	M. musculus	Or10aa3	olfactory receptor family 10 subfamily AA member 3	GO:0050911 detection of chemical stimulus involved in sensory perception of smell;GO:0050907 detection of chemical stimulus involved in sensory perception;GO:0009593 detection of chemical stimulus		0.0	0.0	0.0	0.0	0.0	0.0	0.0	0.0
Zscan10	332221	symbol	M. musculus	332221	M. musculus	Zscan10	zinc finger and SCAN domain containing 10	GO:0048863 stem cell differentiation;GO:0045892 negative regulation of DNA-templated transcription;GO:1902679 negative regulation of RNA biosynthetic process		0.0	0.0	0.0	0.0	0.0	0.0	0.0	0.0
Gm48455						None	None	None	None	nan	nan	nan	nan	nan	nan	nan	nan
Olfr907	258801	gene_synonym	M. musculus	258801	M. musculus	Or8b44	olfactory receptor family 8 subfamily B member 44	GO:0050911 detection of chemical stimulus involved in sensory perception of smell;GO:0050907 detection of chemical stimulus involved in sensory perception;GO:0009593 detection of chemical stimulus		0.0	0.0	0.0	0.0	0.0	0.0	0.0	0.0
Grin2c	14813	symbol	M. musculus	14813	M. musculus	Grin2c	glutamate receptor, ionotropic, NMDA2C (epsilon 3)	GO:0033058 directional locomotion;GO:0035235 ionotropic glutamate receptor signaling pathway;GO:1990806 ligand-gated ion channel signaling pathway		1.0	0.0	1.0	1.0	0.0	0.0	0.0	0.0
Mstn	17700	symbol	M. musculus	17700	M. musculus	Mstn	myostatin	GO:0048632 negative regulation of skeletal muscle tissue growth;GO:0014839 myoblast migration involved in skeletal muscle regeneration;GO:0014816 skeletal muscle satellite cell differentiation		0.0	0.0	0.0	0.0	0.0	0.0	0.0	1.0
Prdm12	381359	symbol	M. musculus	381359	M. musculus	Prdm12	PR domain containing 12	GO:0050965 detection of temperature stimulus involved in sensory perception of pain;GO:0050961 detection of temperature stimulus involved in sensory perception;GO:0016048 detection of temperature stimulus		0.0	0.0	0.0	1.0	1.0	0.0	0.0	0.0
Cacnb4	12298	symbol	M. musculus	12298	M. musculus	Cacnb4	calcium channel, voltage-dependent, beta 4 subunit	GO:1904751 positive regulation of protein localization to nucleolus;GO:0014051 gamma-aminobutyric acid secretion;GO:1904749 regulation of protein localization to nucleolus		1.0	0.0	1.0	1.0	0.0	0.0	0.0	0.0
Sall4	99377	symbol	M. musculus	99377	M. musculus	Sall4	spalt like transcription factor 4	GO:0001833 inner cell mass cell proliferation;GO:0001832 blastocyst growth;GO:0035019 somatic stem cell population maintenance		0.0	1.0	0.0	0.0	0.0	0.0	0.0	0.0
Olig1	50914	symbol	M. musculus	50914	M. musculus	Olig1	oligodendrocyte transcription factor 1	GO:0014003 oligodendrocyte development;GO:0048663 neuron fate commitment;GO:0048709 oligodendrocyte differentiation		0.0	0.0	0.0	0.0	1.0	0.0	0.0	0.0
Pcdha12	192164	symbol	M. musculus	192164	M. musculus	Pcdha12	protocadherin alpha 12	GO:0007155 cell adhesion;GO:0009987 cellular process;GO:0008150 biological_process		0.0	0.0	0.0	0.0	0.0	0.0	0.0	0.0
Vgll2	215031	symbol	M. musculus	215031	M. musculus	Vgll2	vestigial like family member 2	GO:0007519 skeletal muscle tissue development;GO:0060538 skeletal muscle organ development;GO:0007517 muscle organ development		0.0	0.0	0.0	0.0	0.0	0.0	0.0	1.0
Olig2	50913	symbol	M. musculus	50913	M. musculus	Olig2	oligodendrocyte transcription factor 2	GO:0021530 spinal cord oligodendrocyte cell fate specification;GO:0021529 spinal cord oligodendrocyte cell differentiation;GO:0021778 oligodendrocyte cell fate specification		0.0	0.0	1.0	0.0	1.0	0.0	0.0	0.0
Trim34b	434218	symbol	M. musculus	434218	M. musculus	Trim34b	tripartite motif-containing 34B	GO:0046596 regulation of viral entry into host cell;GO:0052372 modulation by symbiont of entry into host;GO:0043903 regulation of biological process involved in symbiotic interaction		0.0	0.0	0.0	0.0	0.0	0.0	0.0	0.0
Zfp264	115485607	symbol	M. musculus	115485607	M. musculus	Zfp264	zinc finger protein 264			0.0	0.0	0.0	0.0	0.0	0.0	0.0	0.0
Gm8675	667510	symbol	M. musculus	667510	M. musculus	Gm8675	predicted gene 8675			0.0	0.0	0.0	0.0	0.0	0.0	0.0	0.0
Neurog1	18014	symbol	M. musculus	18014	M. musculus	Neurog1	neurogenin 1	GO:0098583 learned vocalization behavior;GO:1905747 negative regulation of saliva secretion;GO:1905748 hard palate morphogenesis		0.0	1.0	1.0	0.0	1.0	0.0	0.0	0.0
Gm18551	100417350	symbol	M. musculus	100417350	M. musculus	Gm18551	RAD23b homolog pseudogene			0.0	0.0	0.0	0.0	0.0	0.0	0.0	0.0
Gm10259	100039592	symbol	M. musculus	100039592	M. musculus	Gm10259	karyopherin (importin) alpha 2 pseudogene			0.0	0.0	0.0	0.0	0.0	0.0	0.0	0.0

### Sheet: Enrichment
GroupID	Category	Term	Description	LogP	Log(q-value)	Genes	Symbols	InTerm_InList
1_Summary	GO Biological Processes	GO:0099537	trans-synaptic signaling	-3.57102	0	12298,14804,14813,18530,211612,331461,215654,11941	Cacnb4,Grid2,Grin2c,Pcdh8,Ptchd1,Il1rapl1,Cdh12,Atp2b2	8/-
1_Member	GO Biological Processes	GO:0099537	trans-synaptic signaling	-3.57102	0	12298,14804,14813,18530,211612,331461	Cacnb4,Grid2,Grin2c,Pcdh8,Ptchd1,Il1rapl1	6/402
1_Member	GO Biological Processes	GO:0035249	synaptic transmission, glutamatergic	-3.49974	0	12298,14804,14813	Cacnb4,Grid2,Grin2c	3/59
1_Member	GO Biological Processes	GO:0099536	synaptic signaling	-3.28024	0	12298,14804,14813,18530,211612,331461	Cacnb4,Grid2,Grin2c,Pcdh8,Ptchd1,Il1rapl1	6/456
1_Member	GO Biological Processes	GO:0098742	cell-cell adhesion via plasma-membrane adhesion molecules	-3.0281	0	14804,18530,215654,331461	Grid2,Pcdh8,Cdh12,Il1rapl1	4/194
1_Member	GO Biological Processes	GO:0007268	chemical synaptic transmission	-2.82608	0	12298,14804,14813,18530,211612	Cacnb4,Grid2,Grin2c,Pcdh8,Ptchd1	5/375
1_Member	GO Biological Processes	GO:0098916	anterograde trans-synaptic signaling	-2.82608	0	12298,14804,14813,18530,211612	Cacnb4,Grid2,Grin2c,Pcdh8,Ptchd1	5/375
1_Member	GO Biological Processes	GO:0007267	cell-cell signaling	-2.32523	0	12298,14804,14813,18530,211612,331461	Cacnb4,Grid2,Grin2c,Pcdh8,Ptchd1,Il1rapl1	6/704
1_Member	GO Biological Processes	GO:0050808	synapse organization	-2.01288	0	11941,12298,14804,331461	Atp2b2,Cacnb4,Grid2,Il1rapl1	4/373
1_Member	GO Biological Processes	GO:0034330	cell junction organization	-2.00534	0	11941,12298,14804,215654,331461	Atp2b2,Cacnb4,Grid2,Cdh12,Il1rapl1	5/586
2_Summary	GO Biological Processes	GO:0048598	embryonic morphogenesis	-3.24027	0	11941,14013,16206,18014,18530,99377,235320	Atp2b2,Mecom,Lrig1,Neurog1,Pcdh8,Sall4,Zbtb16	7/-
2_Member	GO Biological Processes	GO:0048598	embryonic morphogenesis	-3.24027	0	11941,14013,16206,18014,18530,99377,235320	Atp2b2,Mecom,Lrig1,Neurog1,Pcdh8,Sall4,Zbtb16	7/649
2_Member	GO Biological Processes	GO:0030326	embryonic limb morphogenesis	-2.37345	0	14013,99377,235320	Mecom,Sall4,Zbtb16	3/145
2_Member	GO Biological Processes	GO:0035113	embryonic appendage morphogenesis	-2.37345	0	14013,99377,235320	Mecom,Sall4,Zbtb16	3/145
2_Member	GO Biological Processes	GO:0035107	appendage morphogenesis	-2.10714	0	14013,99377,235320	Mecom,Sall4,Zbtb16	3/181
2_Member	GO Biological Processes	GO:0035108	limb morphogenesis	-2.10714	0	14013,99377,235320	Mecom,Sall4,Zbtb16	3/181
3_Summary	GO Biological Processes	GO:0050885	neuromuscular process controlling balance	-3.21026	0	11941,14813,18014,14804,16206,14013,50913,211612,12298,56226,60525	Atp2b2,Grin2c,Neurog1,Grid2,Lrig1,Mecom,Olig2,Ptchd1,Cacnb4,Espn,Acss2	11/-
3_Member	GO Biological Processes	GO:0050885	neuromuscular process controlling balance	-3.21026	0	11941,14813,18014	Atp2b2,Grin2c,Neurog1	3/74
3_Member	GO Biological Processes	GO:0050905	neuromuscular process	-2.96305	0	11941,14804,14813,18014	Atp2b2,Grid2,Grin2c,Neurog1	4/202
3_Member	GO Biological Processes	GO:0042472	inner ear morphogenesis	-2.59469	0	11941,16206,18014	Atp2b2,Lrig1,Neurog1	3/121
3_Member	GO Biological Processes	GO:0042471	ear morphogenesis	-2.37345	0	11941,16206,18014	Atp2b2,Lrig1,Neurog1	3/145
3_Member	GO Biological Processes	GO:0007420	brain development	-2.28691	0	11941,14013,14804,18014,50913,211612	Atp2b2,Mecom,Grid2,Neurog1,Olig2,Ptchd1	6/717
3_Member	GO Biological Processes	GO:0007610	behavior	-2.11808	0	11941,12298,18014,56226,60525,211612	Atp2b2,Cacnb4,Neurog1,Espn,Acss2,Ptchd1	6/778
3_Member	GO Biological Processes	GO:0060322	head development	-2.11283	0	11941,14013,14804,18014,50913,211612	Atp2b2,Mecom,Grid2,Neurog1,Olig2,Ptchd1	6/780
4_Summary	GO Biological Processes	GO:1904062	regulation of monoatomic cation transmembrane transport	-3.08443	0	12298,14813,68312,80982,246049,11941,11979,14804,381359,72930	Cacnb4,Grin2c,Gstm7,Cemip,Slc36a2,Atp2b2,Atp7b,Grid2,Prdm12,Ppp2r2b	10/-
4_Member	GO Biological Processes	GO:1904062	regulation of monoatomic cation transmembrane transport	-3.08443	0	12298,14813,68312,80982,246049	Cacnb4,Grin2c,Gstm7,Cemip,Slc36a2	5/328
4_Member	GO Biological Processes	GO:0043269	regulation of monoatomic ion transport	-3.00914	0	11941,12298,14813,68312,80982,246049	Atp2b2,Cacnb4,Grin2c,Gstm7,Cemip,Slc36a2	6/514
4_Member	GO Biological Processes	GO:0034765	regulation of monoatomic ion transmembrane transport	-2.8831	0	12298,14813,68312,80982,246049	Cacnb4,Grin2c,Gstm7,Cemip,Slc36a2	5/364
4_Member	GO Biological Processes	GO:0051924	regulation of calcium ion transport	-2.45313	0	11941,12298,68312,80982	Atp2b2,Cacnb4,Gstm7,Cemip	4/279
4_Member	GO Biological Processes	GO:0034220	monoatomic ion transmembrane transport	-2.44573	0	11941,11979,12298,14804,14813,246049	Atp2b2,Atp7b,Cacnb4,Grid2,Grin2c,Slc36a2	6/665
4_Member	GO Biological Processes	GO:0009582	detection of abiotic stimulus	-2.42483	0	11941,12298,381359	Atp2b2,Cacnb4,Prdm12	3/139
4_Member	GO Biological Processes	GO:0051928	positive regulation of calcium ion transport	-2.42483	0	11941,68312,80982	Atp2b2,Gstm7,Cemip	3/139
4_Member	GO Biological Processes	GO:0009581	detection of external stimulus	-2.4161	0	11941,12298,381359	Atp2b2,Cacnb4,Prdm12	3/140
4_Member	KEGG Pathway	mmu04261	Adrenergic signaling in cardiomyocytes - Mus musculus (house mouse)	-2.28502	0	11941,12298,72930	Atp2b2,Cacnb4,Ppp2r2b	3/156
4_Member	GO Biological Processes	GO:0034762	regulation of transmembrane transport	-2.26025	0	12298,14813,68312,80982,246049	Cacnb4,Grin2c,Gstm7,Cemip,Slc36a2	5/508
4_Member	GO Biological Processes	GO:0098662	inorganic cation transmembrane transport	-2.21457	0	11941,11979,12298,14813,246049	Atp2b2,Atp7b,Cacnb4,Grin2c,Slc36a2	5/521
4_Member	GO Biological Processes	GO:0098655	monoatomic cation transmembrane transport	-2.19737	0	11941,11979,12298,14813,246049	Atp2b2,Atp7b,Cacnb4,Grin2c,Slc36a2	5/526
4_Member	GO Biological Processes	GO:1903169	regulation of calcium ion transmembrane transport	-2.08122	0	12298,68312,80982	Cacnb4,Gstm7,Cemip	3/185
4_Member	GO Biological Processes	GO:0070588	calcium ion transmembrane transport	-2.01301	0	11941,12298,14813	Atp2b2,Cacnb4,Grin2c	3/196
4_Member	GO Biological Processes	GO:0098660	inorganic ion transmembrane transport	-2.00834	0	11941,11979,12298,14813,246049	Atp2b2,Atp7b,Cacnb4,Grin2c,Slc36a2	5/585
5_Summary	WikiPathways	WP2074	Neural crest differentiation	-2.84358	0	18014,50913,50914,11941,13840,54003,381359	Neurog1,Olig2,Olig1,Atp2b2,Epha6,Nell2,Prdm12	7/-
5_Member	WikiPathways	WP2074	Neural crest differentiation	-2.84358	0	18014,50913,50914	Neurog1,Olig2,Olig1	3/99
5_Member	GO Biological Processes	GO:0031175	neuron projection development	-2.73752	0	11941,13840,18014,50913,50914,54003,381359	Atp2b2,Epha6,Neurog1,Olig2,Olig1,Nell2,Prdm12	7/792
5_Member	GO Biological Processes	GO:0061564	axon development	-2.48261	0	13840,18014,50913,50914,54003	Epha6,Neurog1,Olig2,Olig1,Nell2	5/450
6_Summary	GO Biological Processes	GO:0007605	sensory perception of sound	-2.40407	0	11941,16206,56226,80982	Atp2b2,Lrig1,Espn,Cemip	4/-
6_Member	GO Biological Processes	GO:0007605	sensory perception of sound	-2.40407	0	11941,16206,56226,80982	Atp2b2,Lrig1,Espn,Cemip	4/288
6_Member	GO Biological Processes	GO:0050954	sensory perception of mechanical stimulus	-2.22395	0	11941,16206,56226,80982	Atp2b2,Lrig1,Espn,Cemip	4/324
7_Summary	GO Biological Processes	GO:0072330	monocarboxylic acid biosynthetic process	-2.25453	0	26458,60525,68312	Slc27a2,Acss2,Gstm7	3/-
7_Member	GO Biological Processes	GO:0072330	monocarboxylic acid biosynthetic process	-2.25453	0	26458,60525,68312	Slc27a2,Acss2,Gstm7	3/160
8_Summary	GO Biological Processes	GO:0007519	skeletal muscle tissue development	-2.16787	0	17700,215031,227325	Mstn,Vgll2,Dner	3/-
8_Member	GO Biological Processes	GO:0007519	skeletal muscle tissue development	-2.16787	0	17700,215031,227325	Mstn,Vgll2,Dner	3/172
8_Member	GO Biological Processes	GO:0060538	skeletal muscle organ development	-2.06849	0	17700,215031,227325	Mstn,Vgll2,Dner	3/187
